# Identification of replication fork-associated proteins in Drosophila embryos and cultured cells using iPOND coupled to quantitative mass spectrometry

**DOI:** 10.1101/2022.01.18.476773

**Authors:** Alexander Munden, Madison T. Wright, Dongsheng Han, Reyhaneh Tirgar, Lars Plate, Jared T. Nordman

## Abstract

Replication of the eukaryotic genome requires the formation of thousands of replication forks that must work in concert to accurately replicate the genetic and epigenetic information. Defining replication fork-associated proteins is a key step in understanding how genomes are replicated and repaired in the context of chromatin to maintain genome stability. To identify replication fork-associated proteins, we performed iPOND (Isolation of Proteins on Nascent DNA) coupled to quantitative mass spectrometry in Drosophila embryos and cultured cells. We identified 76 and 278 fork-associated proteins in post-MZT embryos and Drosophila cultured S2 cells, respectively. By performing a targeted screen of a subset of these proteins, we demonstrate that BRWD3, a targeting specificity factor for the DDB1/Cul4 ubiquitin ligase complex (CRL4), functions at replication forks to promote fork progression and maintain genome stability. Altogether, our work provides a valuable resource for those interested in the DNA replication, repair and chromatin assembly during development.
