## Supplemental Table 2 for "Identification of replication fork-associated proteins in Drosophila embryos and cultured cells using iPOND coupled to quantitative mass spectrometry"

### Sheet: embryo_enriched_proteins
Accession	Description	EdU Pulse R1	Edu Pulse R2	EdU Pulse R3	EdU Pulse R4	Thy Chase R1	Thy Chase R2	Thy Chase R3	Thy Chase R4	Pulse Average	Thy Aver	Pulse - Chase	Fold Change	p-value
P92177	14-3-3 protein epsilon OS=Drosophila melanogaster OX=7227 GN=14-3-3epsilon PE=1 SV=2	10.939	10.6426	10.8982	10.2052	9.68145	10.2358	10.0478	10.3764	10.6712	10.0854	0.585855	1.50093	0.041109
P29310	14-3-3 protein zeta OS=Drosophila melanogaster OX=7227 GN=14-3-3zeta PE=1 SV=1	10.411	10.2072	10.4114	9.89717	9.35433	9.77814	9.65277	9.92183	10.2317	9.67677	0.554913	1.46908	0.017666
P02572	Actin-42A OS=Drosophila melanogaster OX=7227 GN=Act42A PE=1 SV=3	10.9291	10.6935	11.0822	10.6396	10.735	10.439	10.2773	10.4455	10.8361	10.4742	0.361916	1.28513	0.04203
O16043	Anon1A4 OS=Drosophila melanogaster OX=7227 GN=Df31 PE=1 SV=1	8.72178	8.01686	8.04441	7.73035	7.08886	7.0729	7.51379	7.54839	8.12835	7.30599	0.822363	1.7683	0.015879
F0JAI1	Arginine methyltransferase 4, isoform B OS=Drosophila melanogaster OX=7227 GN=Art4 PE=1 SV=1	8.23554	8.23313	8.44897	8.15586	7.3033	7.97964	7.83769	7.96288	8.26838	7.77088	0.497501	1.41177	0.027038
Q9VGH5	AT27789p OS=Drosophila melanogaster OX=7227 GN=glo PE=1 SV=1	8.05148	7.88144	7.70525	7.93677	7.11995	7.59664	7.40486	7.8063	7.89374	7.48194	0.411797	1.33034	0.044642
A0A0B4LF57	Calmodulin, isoform C OS=Drosophila melanogaster OX=7227 GN=Cam PE=1 SV=1	8.05745	7.77489	7.83922	7.7878	6.90205	6.7103	6.85659	7.08634	7.86484	6.88882	0.976021	1.96703	7.3e-05
O96989	CDC45L OS=Drosophila melanogaster OX=7227 GN=CDC45L PE=1 SV=1	6.61471	7.16258	7.42559	6.69223	5.29721	6.04004	5.74936	5.83223	6.97378	5.72971	1.24407	2.36866	0.002447
Q9VIH1	CG9273 protein OS=Drosophila melanogaster OX=7227 GN=RPA2 PE=1 SV=2	8.60733	8.59746	9.02324	8.11123	6.51765	7.55673	7.29161	7.32626	8.58481	7.17306	1.41175	2.6606	0.002954
A1Z898	Chromatin assembly factor 1, p105 subunit OS=Drosophila melanogaster OX=7227 GN=Caf1-105 PE=1 SV=1	6.93428	6.72926	7.25034	6.55982	5.68462	6.51232	6.16199	6.1915	6.86842	6.13761	0.730814	1.65958	0.017886
Q9W3D1	Chromatin assembly factor 1, p180 subunit OS=Drosophila melanogaster OX=7227 GN=Caf1-180 PE=1 SV=1	9.23458	9.15386	9.51597	8.89033	7.45004	8.64181	8.27569	8.54571	9.19868	8.22831	0.97037	1.95934	0.017765
Q494K2	Chromosome transmission fidelity 4 OS=Drosophila melanogaster OX=7227 GN=Ctf4 PE=1 SV=1	8.01011	7.96222	8.44261	7.70391	6.11169	7.41493	7.24701	7.34232	8.02971	7.02899	1.00072	2.001	0.026927
Q8IRB5	Claspin OS=Drosophila melanogaster OX=7227 GN=Claspin PE=1 SV=1	9.16867	8.89395	9.20485	8.45201	7.65704	8.44787	8.23667	8.49421	8.92987	8.20895	0.720924	1.64824	0.031932
Q8IQ05	Cutlet OS=Drosophila melanogaster OX=7227 GN=cutlet PE=1 SV=2	7.99831	7.98871	8.42373	7.52829	6.24646	7.28901	7.05375	7.22426	7.98476	6.95337	1.03139	2.04399	0.0143
Q9VSD6	D-Importin 7/RanBP7 OS=Drosophila melanogaster OX=7227 GN=msk PE=1 SV=1	9.42962	9.2803	9.48657	9.21942	8.42468	9.04869	8.98309	9.0923	9.35398	8.88719	0.466788	1.38203	0.031959
A0A0B4LEV2	DNA helicase OS=Drosophila melanogaster OX=7227 GN=dpa PE=1 SV=1	10.5567	10.3611	10.7496	10.119	8.94446	10.1938	9.64918	9.86015	10.4466	9.66188	0.784732	1.72277	0.038241
P26019	DNA polymerase alpha catalytic subunit OS=Drosophila melanogaster OX=7227 GN=DNApol-alpha180 PE=1 SV=2	9.2131	9.15007	9.62634	8.72225	7.06172	8.29416	8.02795	8.16559	9.17794	7.88736	1.29059	2.44627	0.008553
Q9VCN1	DNA polymerase epsilon catalytic subunit OS=Drosophila melanogaster OX=7227 GN=DNApol-epsilon255 PE=1 SV=3	9.94647	10.033	10.5013	9.61756	8.10104	9.0856	8.83021	8.90475	10.0246	8.7304	1.29418	2.45238	0.003805
Q9VRQ7	DNA polymerase epsilon subunit OS=Drosophila melanogaster OX=7227 GN=DNApol-epsilon58 PE=3 SV=1	6.56377	6.71837	6.8753	6.14356	5.06458	5.71345	5.78597	5.67179	6.57525	5.55894	1.0163	2.02273	0.004389
Q9VPH2	DNA primase large subunit OS=Drosophila melanogaster OX=7227 GN=DNApol-alpha60 PE=1 SV=2	9.37287	9.45607	9.84206	9.00538	7.32708	8.35634	8.17824	8.28741	9.4191	8.03727	1.38183	2.60598	0.003365
Q24317	DNA primase small subunit OS=Drosophila melanogaster OX=7227 GN=DNApol-alpha50 PE=2 SV=2	8.34651	8.53339	8.843	8.26439	6.56021	7.58071	7.33062	7.40541	8.49682	7.21924	1.27758	2.42432	0.002662
P49735	DNA replication licensing factor Mcm2 OS=Drosophila melanogaster OX=7227 GN=Mcm2 PE=1 SV=1	10.8132	10.6002	10.9661	10.3176	9.01894	10.297	9.8346	10.0438	10.6743	9.7986	0.875663	1.83485	0.030247
Q9VGW6	DNA replication licensing factor Mcm5 OS=Drosophila melanogaster OX=7227 GN=Mcm5 PE=1 SV=1	9.29852	9.31335	9.57332	9.19252	7.94672	9.08714	8.72099	8.85663	9.34443	8.65287	0.691558	1.61503	0.037593
Q9V461	DNA replication licensing factor Mcm6 OS=Drosophila melanogaster OX=7227 GN=Mcm6 PE=1 SV=1	10.6917	10.5285	10.8913	10.2451	9.12156	10.2887	9.82974	10.1555	10.5891	9.84887	0.740266	1.67048	0.045675
Q9V3V0	DXl6 protein OS=Drosophila melanogaster OX=7227 GN=x16 PE=1 SV=1	7.66959	7.42103	7.05538	7.26113	6.29606	7.07665	6.85131	6.95084	7.35178	6.79372	0.558068	1.4723	0.041271
Q9VHJ3	Enhancer of variegation 3-9 OS=Drosophila melanogaster OX=7227 GN=E(var)3-9 PE=1 SV=1	6.70874	6.66147	6.72662	6.48082	5.64071	6.33843	6.3405	6.34118	6.64441	6.1652	0.47921	1.39398	0.040158
C9QP42	Eukaryotic translation initiation factor 4A, isoform E OS=Drosophila melanogaster OX=7227 GN=eIF4A PE=1 SV=1	10.6512	10.5749	10.8322	10.4781	9.82568	10.3767	10.1965	10.414	10.6341	10.2032	0.43089	1.34807	0.031226
Q9XZU1	Exportin-2 OS=Drosophila melanogaster OX=7227 GN=Cse1 PE=2 SV=2	8.27333	8.393	8.60612	8.29608	7.62367	8.1683	8.11005	8.01897	8.39213	7.98025	0.411887	1.33042	0.02904
Q9VN44	FI07923p OS=Drosophila melanogaster OX=7227 GN=Karybeta3 PE=1 SV=1	8.51806	8.55216	8.83306	8.49219	7.94775	8.33395	8.19127	8.17508	8.59887	8.16201	0.436855	1.35365	0.008088
Q9VZ00	FI19420p1 OS=Drosophila melanogaster OX=7227 GN=Dmel\CG1737 PE=1 SV=1	8.47938	8.32947	8.52777	8.38932	7.7963	8.28649	8.1349	8.26478	8.43149	8.12062	0.310865	1.24045	0.04311
Q7K3Z3	GH01724p OS=Drosophila melanogaster OX=7227 GN=p47 PE=1 SV=1	7.7252	7.66556	7.67469	7.44139	6.65514	7.17274	7.45819	7.3323	7.62671	7.15459	0.472115	1.38714	0.045324
Q9VTB3	GH06691p OS=Drosophila melanogaster OX=7227 GN=Dmel\CG11811 PE=1 SV=1	3.26303	3.26164	3.0759	3.11986	3.60248	3.39145	3.63858	3.51051	3.18011	3.53575	-0.355645	0.78152	0.002849
Q9VPL0	GM13767p OS=Drosophila melanogaster OX=7227 GN=Dmel\CG3436 PE=1 SV=1	7.68299	7.55706	7.6945	7.36718	6.82764	7.38363	7.2159	7.33431	7.57544	7.19037	0.385064	1.30592	0.03973
P48809	Heterogeneous nuclear ribonucleoprotein 27C OS=Drosophila melanogaster OX=7227 GN=Hrb27C PE=1 SV=2	6.96809	7.09594	7.25553	6.99191	6.47161	6.88481	6.82117	6.84519	7.07787	6.7557	0.32217	1.25021	0.03194
M9MSL3	Hsc70Cb, isoform G OS=Drosophila melanogaster OX=7227 GN=Hsc70Cb PE=1 SV=1	9.93089	9.82805	10.0651	9.63886	8.88189	9.59166	9.46612	9.53145	9.86573	9.36778	0.49795	1.41221	0.037371
P52295	Importin subunit alpha OS=Drosophila melanogaster OX=7227 GN=Pen PE=1 SV=2	9.15456	9.11517	9.22727	8.96515	7.8143	8.6335	8.4495	8.62634	9.11554	8.38091	0.73463	1.66397	0.010721
Q9W0I7	IP07275p OS=Drosophila melanogaster OX=7227 GN=Psf1 PE=1 SV=2	8.17343	8.2031	8.61843	7.76959	6.04888	7.06386	6.96225	7.0783	8.19114	6.78832	1.40282	2.64417	0.003548
Q4V3Z5	IP10727p OS=Drosophila melanogaster OX=7227 GN=Dmel\CG11788 PE=2 SV=1	8.072	8.15893	8.39688	7.63215	6.5524	7.27808	7.01699	7.31068	8.06499	7.03954	1.02545	2.0356	0.004956
Q9VBP5	Jing interacting gene regulatory 1, isoform A OS=Drosophila melanogaster OX=7227 GN=jigr1 PE=1 SV=1	8.6632	8.65762	8.95087	8.44171	7.52771	8.2704	7.9897	8.13786	8.67835	7.98142	0.696933	1.62106	0.0111
A0A0B4KFY9	Lamin C, isoform B OS=Drosophila melanogaster OX=7227 GN=LamC PE=3 SV=1	6.43296	6.39483	6.47339	6.22506	6.13468	6.09813	6.22462	6.02701	6.38156	6.12111	0.260453	1.19785	0.008845
M9NE89	Lamin, isoform B OS=Drosophila melanogaster OX=7227 GN=Lam PE=3 SV=1	11.0013	10.7928	10.8646	10.7909	10.1547	10.3589	10.4733	10.4588	10.8624	10.3614	0.501018	1.41521	0.001306
Q9VPN5	LD03220p OS=Drosophila melanogaster OX=7227 GN=Stip1 PE=1 SV=1	7.38024	7.39778	7.55454	7.14708	6.64695	7.13741	7.14608	7.00035	7.36991	6.9827	0.387211	1.30786	0.035963
Q9VY91	LD21074p OS=Drosophila melanogaster OX=7227 GN=Pdcd4 PE=1 SV=2	8.12102	8.27753	8.36555	8.04773	7.53476	7.83756	7.87792	8.07012	8.20296	7.83009	0.372865	1.29492	0.030406
Q8SX76	LD24646p OS=Drosophila melanogaster OX=7227 GN=pch2 PE=1 SV=1	7.23649	7.28043	7.44009	7.15899	6.65241	7.0744	6.92527	6.98663	7.279	6.90968	0.36932	1.29174	0.014508
Q9V3E7	LD24793p OS=Drosophila melanogaster OX=7227 GN=Ref1 PE=1 SV=1	7.97957	7.77131	7.7444	7.57944	6.77976	7.41083	7.38703	7.57731	7.76868	7.28873	0.479948	1.39469	0.047509
Q9W3M7	LD32873p OS=Drosophila melanogaster OX=7227 GN=mahe PE=1 SV=1	3.99095	3.92182	4.03672	4.05095	3.92664	3.80508	3.78004	3.83487	4.00011	3.83666	0.163451	1.11996	0.009184
Q9V3P3	LD45860p OS=Drosophila melanogaster OX=7227 GN=REG PE=1 SV=1	9.05853	8.92881	8.94272	8.93166	7.83805	8.53131	8.34493	8.69705	8.96543	8.35284	0.612593	1.52901	0.017527
P42283	Longitudinals lacking protein, isoform G OS=Drosophila melanogaster OX=7227 GN=lola PE=1 SV=2	8.5216	9.21897	8.59639	8.31373	7.46791	8.31601	7.96271	8.02344	8.66267	7.94252	0.720153	1.64736	0.033608
Q9VCH5	Nuclear pore complex protein Nup98-Nup96 OS=Drosophila melanogaster OX=7227 GN=Nup98-96 PE=1 SV=3	4.99548	4.94745	5.35772	4.86633	4.38036	4.71861	4.90572	4.50732	5.04175	4.628	0.413746	1.33214	0.040425
P25007	Peptidyl-prolyl cis-trans isomerase OS=Drosophila melanogaster OX=7227 GN=Cyp1 PE=1 SV=2	10.0852	9.90773	10.1565	9.93204	9.27774	9.62943	9.47614	9.73488	10.0204	9.52955	0.490829	1.40525	0.005505
A1Z8A6	Pipsqueak, isoform M OS=Drosophila melanogaster OX=7227 GN=psq PE=1 SV=2	6.89118	6.7325	7.12528	6.38189	5.32947	6.41968	6.32768	5.74376	6.78271	5.95515	0.827563	1.77469	0.033086
Q9VXE0	Probable small nuclear ribonucleoprotein G OS=Drosophila melanogaster OX=7227 GN=SNRPG PE=1 SV=1	5.7866	5.87321	5.838	5.74599	4.71828	5.19016	5.66136	5.36452	5.81095	5.23358	0.577368	1.49212	0.027479
Q9VI10	Probable small nuclear ribonucleoprotein Sm D2 OS=Drosophila melanogaster OX=7227 GN=SmD2 PE=1 SV=1	8.59768	8.7771	8.63458	8.60893	7.58584	8.1683	8.30322	8.2854	8.65457	8.08569	0.568882	1.48337	0.017171
P18053	Proteasome subunit alpha type-4 OS=Drosophila melanogaster OX=7227 GN=Prosalpha3 PE=1 SV=2	9.17118	9.04854	9.29146	8.92857	8.15956	8.75844	8.72272	8.94959	9.10994	8.64757	0.462365	1.3778	0.048493
Q9XZJ4	Proteasome subunit alpha type-6 OS=Drosophila melanogaster OX=7227 GN=Prosalpha1 PE=1 SV=2	9.14491	9.20393	9.27881	8.82509	8.29962	8.8458	8.84497	8.77516	9.11319	8.69139	0.421799	1.3396	0.043324
Q9VNA5	Proteasome subunit beta type-4 OS=Drosophila melanogaster OX=7227 GN=Prosbeta7 PE=2 SV=1	7.74685	7.57898	7.61622	7.45679	7.02854	7.25661	7.22089	7.28317	7.59971	7.1973	0.402409	1.32171	0.00286
Q8INX3	Protein TIPIN homolog OS=Drosophila melanogaster OX=7227 GN=CG10336 PE=2 SV=2	6.2724	6.44098	5.85662	6.0967	4.88565	5.31599	5.13095	4.59814	6.16667	4.98268	1.18399	2.27205	0.001023
M9PGH6	Regulator of telomere elongation helicase 1 homolog OS=Drosophila melanogaster OX=7227 GN=Dmel\CG4078 PE=3 SV=1	6.80735	6.89275	7.28462	6.68446	5.56688	6.43176	6.06866	6.13989	6.9173	6.0518	0.8655	1.82197	0.007935
Q9U9Q1	Replication factor C 38kD subunit, isoform A OS=Drosophila melanogaster OX=7227 GN=RfC38 PE=1 SV=1	9.1046	9.17056	9.50801	8.88988	7.77689	8.86845	8.52584	8.65921	9.16826	8.4576	0.710664	1.63656	0.038924
P53034	Replication factor C subunit 2 OS=Drosophila melanogaster OX=7227 GN=RfC4 PE=1 SV=1	9.58796	9.57129	9.85128	9.16377	7.9984	9.30926	8.73301	8.97259	9.54358	8.75331	0.790264	1.72939	0.044571
Q9VKW3	Replication factor C subunit 3 OS=Drosophila melanogaster OX=7227 GN=RfC3 PE=1 SV=2	8.77314	8.72715	9.02797	8.42245	7.40324	8.41999	8.01883	8.25006	8.73768	8.02303	0.714646	1.64108	0.030911
Q24492	Replication protein A 70 kDa DNA-binding subunit OS=Drosophila melanogaster OX=7227 GN=RpA-70 PE=1 SV=1	10.8676	10.8018	11.3065	10.3085	8.46521	9.70576	9.45602	9.54429	10.8211	9.29282	1.52827	2.88439	0.004557
A0A0B4KGW6	Sequence-specific single-stranded DNA-binding protein, isoform D OS=Drosophila melanogaster OX=7227 GN=Ssdp PE=1 SV=1	7.43879	7.45358	7.55873	7.45039	6.54749	7.0271	7.05431	7.31544	7.47537	6.98608	0.48929	1.40375	0.023625
Q9W457	Serine hydroxymethyltransferase OS=Drosophila melanogaster OX=7227 GN=Shmt PE=1 SV=1	8.73775	8.8234	9.07128	8.82391	8.26508	8.66414	8.49132	8.68555	8.86409	8.52652	0.337563	1.26362	0.031682
P26686	Serine-arginine protein 55 OS=Drosophila melanogaster OX=7227 GN=B52 PE=1 SV=4	10.296	9.66361	9.52633	9.62798	8.49819	9.18972	8.98756	9.31763	9.77848	8.99828	0.780206	1.71738	0.020896
Q9VXG8	Serine/threonine-protein kinase ATR OS=Drosophila melanogaster OX=7227 GN=mei-41 PE=1 SV=2	6.12102	6.17709	6.62799	6.14685	5.6523	5.89279	5.82157	5.82223	6.26824	5.79722	0.471014	1.38608	0.011375
Q9VXV3	Shattered OS=Drosophila melanogaster OX=7227 GN=shtd PE=1 SV=1	4.03562	3.99379	4.37545	4.19248	3.54767	4.00526	3.91397	3.80914	4.14934	3.81901	0.33033	1.2573	0.045792
M9ND86	Spellchecker1, isoform D OS=Drosophila melanogaster OX=7227 GN=spel1 PE=1 SV=1	10.0035	9.88984	10.2268	9.68793	8.62187	9.51892	9.23207	9.41834	9.95202	9.1978	0.754219	1.68672	0.016925
O46106	Splicing factor 3A subunit 3 OS=Drosophila melanogaster OX=7227 GN=noi PE=1 SV=1	7.55382	7.68802	7.67662	7.41862	6.87924	7.39197	7.32282	7.05718	7.58427	7.1628	0.421469	1.33929	0.02028
Q8INH7	Timeout OS=Drosophila melanogaster OX=7227 GN=timeout PE=1 SV=2	9.73251	9.76009	10.1837	9.39851	8.01388	8.96483	8.58443	8.72805	9.7687	8.5728	1.1959	2.29088	0.003582
B7Z126	Tousled-like kinase, isoform G OS=Drosophila melanogaster OX=7227 GN=Tlk PE=1 SV=1	7.732	7.97685	8.35522	7.59916	6.54355	7.61793	7.30521	7.22571	7.91581	7.1731	0.742706	1.67331	0.038221
A0A0B4JD97	Transforming acidic coiled-coil protein, isoform K OS=Drosophila melanogaster OX=7227 GN=tacc PE=1 SV=1	2.48543	2.90166	2.5476	2.86428	2.82219	3.34572	3.21438	3.33888	2.69974	3.18029	-0.480553	0.716703	0.025675
A1ZAW6	Uncharacterized protein OS=Drosophila melanogaster OX=7227 GN=Dmel\CG30105 PE=1 SV=1	6.43962	6.4998	6.55491	6.53025	5.53153	6.05281	6.16424	6.26474	6.50615	6.00333	0.502817	1.41698	0.022586
Q0E8G6	Uncharacterized protein, isoform C OS=Drosophila melanogaster OX=7227 GN=Cpsf5 PE=1 SV=1	8.14517	8.03093	7.91241	7.68456	7.19646	7.46817	7.48446	7.65847	7.94327	7.45189	0.491377	1.40579	0.011588
X2JF73	Uncharacterized protein, isoform H OS=Drosophila melanogaster OX=7227 GN=URE-B1 PE=1 SV=1	7.01681	6.88793	6.98502	6.70765	5.97844	6.58837	6.43508	6.58186	6.89935	6.39594	0.503415	1.41757	0.01968
P41073	Zinc finger protein on ecdysone puffs OS=Drosophila melanogaster OX=7227 GN=Pep PE=1 SV=1	10.7901	10.4705	10.665	10.3605	9.38771	10.2605	10.0233	10.2901	10.5715	9.99041	0.581113	1.496	0.045314
